# PPARγ activation by lipolysis-generated ligands is required for cAMP dependent *UCP1* induction in human thermogenic adipocytes

**DOI:** 10.1101/2024.08.10.607465

**Authors:** Anand Desai, Zinger Yang Loureiro, Tiffany DeSouza, Qin Yang, Javier Solivan-Rivera, Silvia Corvera

**Author notes:** **Corresponding author at:** Program in Molecular Medicine, University of Massachusetts Chan Medical School, Worcester, MA 01605, USA **Email:**. **Author Contributions:** A.D. and S.C. designed research; A.D. and Q.Y. and performed research; T.D., J.S.R. and Z.Y.L. contributed new reagents/analytical tools; A.D., Z.Y.L. and S.C. analyzed data; S.C. wrote the paper. **Competing Interest Statement:** The authors declare no competing interest.

## Abstract

**Objective:** The uncoupling protein 1 (UCP1) is induced in brown or “beige” adipocytes through catecholamine-induced cAMP signaling, which activates diverse transcription factors. UCP1 expression can also be enhanced by PPARγ agonists such as rosiglitazone (Rsg). However, it is unclear whether this upregulation results from de-novo differentiation of beige adipocytes from progenitor cells, or from the induction of UCP1 in pre-existing adipocytes. To explore this, we employed human adipocytes differentiated from progenitor cells and examined their acute response to Rsg, to the adenylate-cyclase activator forskolin (Fsk), or to both simultaneously.

**Methods:** Adipocytes generated from primary human progenitor cells were differentiated without exposure to PPARγ agonists, and treated for 3, 6 or 78 hours to Fsk, to Rsg, or to both simultaneously. Bulk RNASeq, RNAScope, RT-PCR, CRISPR-Cas9 mediated knockout, oxygen consumption and western blotting were used to assess cellular responses.

**Results:** *UCP1* mRNA expression was induced within 3 hours of exposure to either Rsg or Fsk, indicating that Rsg’s effect is independent on additional adipocyte differentiation. Although Rsg and Fsk induced distinct overall transcriptional responses, both induced genes associated with calcium metabolism, lipid droplet assembly, and mitochondrial remodeling, denoting core features of human adipocyte beiging. Unexpectedly, we found that Fsk-induced *UCP1* expression was reduced by approximately 80% following CRISPR-Cas9-mediated knockout of *PNPLA2*, the gene encoding the triglyceride lipase ATGL. As anticipated, ATGL knockout suppressed lipolysis; however, the associated suppression of UCP1 induction indicates that maximal cAMP-mediated *UCP1* induction requires products of ATGL-catalyzed lipolysis. Supporting this, we observed that the reduction in Fsk-stimulated UCP1 induction caused by ATGL knockout was reversed by Rsg, implying that the role of lipolysis in this process is to generate natural PPARγ agonists.

**Conclusion:** *UCP1* transcription is known to be stimulated by transcription factors activated downstream of cAMP-dependent protein kinases. Here we demonstrate that *UCP1* transcription can also be acutely induced through PPARγ-activation. Moreover, both pathways are activated in human adipocytes in response to cAMP, synergistically inducing UCP1 expression. The stimulation of PPARγ in response to cAMP occurs as a result of the production of natural PPARγ activating ligands through ATGL-mediated lipolysis.

**GRAPHICAL ABSTRACT:** 
