## Supplementary table 1 for "PPARγ activation by lipolysis-generated ligands is required for cAMP dependent *UCP1* induction in human thermogenic adipocytes"

### Sheet: Rsg_6h
ID	padj	log2FoldChange
LINC00284	0.000803289	3.25336
MGAT3	3.61e-31	3.08909
UBE2QL1	0.0152344	3.0861
UCP1	0.00263104	3.08098
PCK1	8.58e-27	2.91879
PM20D1	0.015176	2.7967
SCN4A	0.000775283	2.77683
OASL	1.79e-18	2.71511
LHCGR	0.011589	2.71174
FFAR4	0.00940943	2.70847
ADAMTS18	0.0121555	2.61208
FGFR2	0.000364737	2.60587
ADRB2	6.21e-05	2.49822
FCHO1	4.88e-29	2.49169
PDK4	9.37e-45	2.47232
CLDN2	0.0123457	2.41546
AATBC	0.000342326	2.39582
IL1B	4.21e-12	2.35732
PDE2A	2.67e-06	2.25579
LOC100133920	0.00245772	2.23978
PAX5	0.00523431	2.18613
KCNB1	0.00045283	2.17
PLEKHA7	1.69e-21	2.13641
ZCCHC5	0.0378574	2.12994
SRCIN1	1.87e-28	2.09718
PCED1B	2.81e-10	2.07985
AREG	2.07e-10	2.06966
CITED1	2.82e-16	2.06204
KRT79	9.12e-05	2.00165
TNFSF10	0.00646804	-2.00048
CXCL8	1.34e-23	-2.05896
PLCB4	0.0101024	-2.12325
CCL7	6.32e-05	-2.89234

### Sheet: Fsk_6h
ID	padj	log2FoldChange
LINC00473	5.71677e-143	10.7754
WNT1	2.61231e-30	9.34895
C11orf86	1.40195e-85	8.20744
ACTBL2	7.62955e-35	8.15245
CALCA	2.32351e-11	8.11672
UCP1	7.52531e-115	8.07452
LYPD3	7.12982e-176	7.92281
KCNA10	2.07967e-13	7.86844
WNT6	0.000122906	7.59749
IRF4	4.77972e-15	7.43782
FCER1G	4.43735e-69	7.36662
KIF19	2.69481e-20	7.22111
CCK	4.66771e-22	7.10121
MUC13	1.7388e-21	7.09267
C2CD4B	3.15971e-09	6.99215
HMX3	2.05898e-10	6.91129
SULT4A1	4.91511e-49	6.90979
SST	5.0294e-07	6.89764
RHCG	1.20012e-16	6.89295
FPR2	4.40934e-13	6.89248
PNPLA5	8.31617e-21	6.80186
BRE-AS1	2.67243e-08	6.76618
NTRK2	6.87976e-13	6.68373
CCDC177	1.09355e-46	6.57443
OVOL1	6.23541e-05	6.57251
NTRK1	1.65411e-11	6.57162
SV2B	2.13903e-11	6.54387
PKIB	2.14125e-08	6.41985
WNT10B	9.09472e-14	6.41528
MAP3K14-AS1	1.05053e-08	6.27286
TGM5	0.000100254	6.24164
S100P	1.75206e-10	6.21448
ECEL1	4.12016e-09	5.98349
HAS1	2.32594e-80	5.97547
GPRC5D	2.11714e-05	5.91473
AREG	3.99724e-59	5.88357
C8A	8.74391e-06	5.8507
SV2C	3.01578e-05	5.68999
NTS	0.000593824	5.67515
PDK4	1.05348e-62	5.66255
PTPRN	1.71393e-05	5.59674
BRINP2	5.20414e-14	5.58535
OASL	7.33192e-115	5.58397
CD300E	0.000118306	5.50276
C1QL2	0.00025603	5.50221
CRYBA2	2.5067e-05	5.48958
MKRN9P	0.000985534	5.41103
CTH	2.41771e-46	5.34887
FOXQ1	4.32365e-20	5.34353
CHRDL2	1.20899e-13	5.32916
HP09053	1.19012e-06	5.32269
SLCO4A1	1.5261e-37	5.31575
TP53AIP1	5.29092e-13	5.30689
PDE4D	3.44581e-75	5.2684
CST2	3.05467e-11	5.24084
KIAA1244	3.61385e-44	5.18054
SMOX	3.8725e-206	5.16834
RIMKLA	2.27767e-08	5.1604
TRH	1.0723e-05	5.14745
HAVCR1	1.92792e-05	5.08608
NR4A1	1.00044e-38	5.01107
VMO1	1.11788e-06	4.94263
AIRE	0.000134404	4.90784
PRR5L	4.23283e-148	4.85584
GPRC5A	5.07411e-09	4.77586
SERTM1	0.000204254	4.76701
CCR7	4.18894e-39	4.76047
MGAT3	1.05923e-42	4.75614
IGLON5	1.99013e-37	4.73571
CLVS2	5.68806e-11	4.69871
ST14	3.78206e-11	4.69289
SHH	3.7655e-06	4.58602
C2orf66	0.000225964	4.5565
SDS	9.24592e-05	4.55217
C8orf22	0.00070843	4.5434
EREG	1.85136e-33	4.52101
OTOF	1.55917e-21	4.51218
SLC16A6	5.82241e-85	4.48649
PART1	2.15765e-06	4.42047
IGFBP1	0.000328963	4.38087
TNS4	3.40825e-05	4.32843
SLC1A2	4.46384e-60	4.32018
CASZ1	1.38829e-84	4.31323
LINC01433	0.00054713	4.30782
PHYHIP	2.8407e-18	4.28488
DIO2	1.08051e-23	4.26828
SYT12	1.71983e-53	4.26477
PDE3A	1.80591e-51	4.25525
STAC2	0.000205544	4.22992
APLN	6.10456e-13	4.22082
NR4A2	3.41101e-35	4.20658
C10orf90	1.40552e-31	4.18139
SH2D2A	1.68366e-27	4.09093
ACTN2	3.31108e-05	4.06152
FGD5	0.000100048	4.05459
GK	4.90983e-215	4.04925
HES4	1.37363e-30	4.03962
MYO5C	4.1751e-12	4.03749
FAM167A	1.93453e-81	4.03606
KSR1	2.69467e-61	4.03308
BMP6	4.24929e-65	4.03096
PI15	9.08389e-07	4.02649
C5AR1	6.36346e-42	4.01268
USP2	1.76611e-08	4.01182
HCRTR1	0.000604987	3.97054
TNFRSF18	1.02842e-10	3.95079
SLC6A12	2.43369e-11	3.92515
PERM1	1.26634e-06	3.92206
FMNL1	5.25524e-65	3.90616
SLA	2.13263e-07	3.90056
DPYSL3	3.3334e-200	3.89221
C5AR2	2.50603e-05	3.84754
TMEM184A	7.69342e-12	3.8076
LINC00664	0.000138361	3.80197
NIM1K	2.64378e-16	3.79072
UBE2QL1	1.46337e-05	3.78035
SLC6A17	3.8714e-49	3.77492
FOXF1	6.72372e-15	3.74793
TMOD1	3.4483e-19	3.74514
PCP4L1	0.000815167	3.74357
KRT17	1.39625e-05	3.7326
TGM2	5.42501e-09	3.72596
TNN	0.000226163	3.7254
TAC1	2.66415e-21	3.68263
LINC01485	4.48606e-07	3.66089
LINC01002	7.1234e-06	3.63209
ZSWIM5	4.92974e-20	3.60166
NTSR1	0.000317772	3.58011
NPY1R	2.97679e-07	3.50628
CASC15	3.00339e-06	3.50294
PDE4B	6.33367e-16	3.49202
CACNA1G	6.57844e-43	3.46336
SLC6A3	1.91057e-05	3.44406
LOC574538	0.000736454	3.43217
IL11	1.26674e-05	3.42216
PFKFB4	1.99845e-05	3.42012
SLC8A2	1.1108e-11	3.42
MT1A	1.49e-08	3.37389
FLRT3	1.96105e-06	3.36138
ADAMTS4	2.13492e-49	3.34797
GPR183	1.69906e-07	3.31841
MEDAG	1.02258e-24	3.29303
SORL1	0.000548821	3.27809
HS1BP3-IT1	7.76833e-07	3.27097
PITPNC1	1.25434e-145	3.25559
SYT15	5.46993e-06	3.25052
SPOCK2	6.52638e-15	3.24513
NR4A3	4.94457e-39	3.2227
STC1	4.50303e-08	3.17671
ABCC9	1.90065e-116	3.17485
PPFIA4	3.12777e-18	3.16919
SIK1	2.60811e-15	3.13329
PCSK1	1.21969e-28	3.12802
ADRB2	0.000116766	3.12407
CASP9	4.33739e-70	3.12343
PGAP1	4.37297e-16	3.11448
CREB5	4.76396e-13	3.1047
PDE10A	0.000130105	3.09214
PGBD5	6.07652e-10	3.09119
PRL	9.88088e-27	3.06247
L1CAM	1.53103e-05	3.05539
NKAIN1	8.25764e-06	3.0479
SIX2	1.31977e-63	3.01876
IL33	2.88854e-23	3.00174
ADRA1B	2.94993e-07	2.9988
PPP1R3C	7.68791e-15	2.99415
LINC01341	1.0254e-07	2.97899
MT3	5.35176e-11	2.97217
ELOVL7	0.000215895	2.96673
FAM124A	3.97744e-37	2.95131
MT1G	1.66315e-06	2.93819
SLC2A13	2.13008e-34	2.93564
SLC16A14	2.1046e-05	2.92659
CCL28	1.02258e-24	2.92649
TUBB2B	0.000918748	2.90815
GADD45G	3.5014e-06	2.90561
DNASE1L3	4.05435e-10	2.89288
ADAMTS9	6.29953e-35	2.89221
IGFN1	8.58822e-25	2.89143
ANGPTL4	7.33318e-15	2.8779
AXIN2	3.62978e-09	2.87238
HR	4.08837e-07	2.86631
LPL	7.54247e-25	2.8534
LIPG	2.75817e-12	2.84418
IQSEC3	7.83978e-21	2.80684
RORA	3.42102e-32	2.80019
SH3TC1	7.759e-36	2.78499
PPARGC1A	3.14258e-55	2.78015
PDE2A	3.1522e-10	2.77714
INHBA	5.03142e-20	2.76433
RAMP1	2.70865e-25	2.75765
HTRA3	1.56143e-33	2.75153
CHMP1B	7.05418e-22	2.74847
SLC2A1	2.64477e-14	2.74817
PHLDB2	2.28259e-15	2.74457
GAS1	1.01027e-27	2.74366
SLC7A5	2.94564e-49	2.74267
TRABD2B	2.61709e-13	2.73854
RHOB	1.19504e-26	2.7358
TUBA4A	1.79282e-27	2.72091
CDH22	0.000606218	2.70962
DDIT4	1.55321e-07	2.69601
SHISA3	1.67303e-10	2.68379
CYP21A2	3.24364e-08	2.66243
NAMPT	1.38833e-87	2.65383
DGCR9	0.000409255	2.64308
PPP1R3G	1.13683e-49	2.64151
CD55	4.93442e-16	2.64057
ST6GALNAC2	1.77865e-10	2.63913
PER1	5.25806e-35	2.62525
MSX1	7.20128e-20	2.61677
ANKDD1B	0.000469248	2.6148
AVPI1	4.51123e-37	2.60769
MLLT11	1.21569e-20	2.59912
PENK	3.81028e-10	2.57231
KCNJ8	2.40095e-23	2.57039
CIDEA	1.95742e-09	2.56841
SH3BP5	6.2447e-57	2.54909
TMEM151A	1.78012e-06	2.52867
LOC101928674	0.000864695	2.52421
TUBB2A	9.81543e-05	2.50662
AADAC	1.32087e-05	2.48336
DLK1	2.15274e-05	2.47236
PTGES	1.87267e-17	2.45116
RNF122	2.23374e-12	2.44885
ATP2A3	8.88218e-40	2.44235
TMEM88	5.07515e-07	2.42815
GLP2R	1.00749e-14	2.42026
FSTL3	1.04973e-41	2.40286
NCALD	5.36866e-17	2.40085
IRX6	0.000706845	2.38571
ANXA10	0.00020586	2.37812
FAM122C	0.000126173	2.3706
RGAG1	6.48925e-05	2.36658
PTP4A1	2.57587e-52	2.36496
APOLD1	1.24416e-06	2.35163
TFPI2	1.30694e-77	2.35085
OAS1	3.58352e-09	2.34374
KLHL13	7.68862e-15	2.33706
PID1	1.1926e-71	2.33664
BDKRB1	9.16719e-13	2.33011
NODAL	0.000643657	2.32711

### Sheet: Rsg_78h
ID	padj	log2FoldChange
SCN4A	9.07e-52	7.43009
UCP1	3.84e-12	5.93639
CD96	2.5e-24	5.15705
PM20D1	1.13e-192	5.01486
CD52	1.46e-11	4.51026
LHCGR	1.23e-28	4.294
PNCK	1.07e-08	4.12077
KLHL31	4.13e-13	4.10031
MGAT3	2.01e-15	4.04088
PCK1	5.73e-23	3.96896
FABP3	3.64e-128	3.91492
CSF2RA	1.23e-10	3.67397
KRT79	2.71e-121	3.63561
RXRG	4.07e-32	3.47549
FRMPD1	1.98e-05	3.4619
PDE1B	3.18e-13	3.40454
SCAMP5	2.38e-48	3.3995
ITIH1	3.13e-12	3.37689
CLDN2	5.73e-06	3.3454
AQP7P1	3.27e-26	3.28007
CITED1	8.26e-59	3.26197
AQP3	1.39e-08	3.25035
ANGPTL4	8.06e-41	3.24033
PPP1R1A	4.71e-29	3.22064
AATBC	0.000516381	3.09031
UBE2QL1	6.58e-05	3.07141
GIPR	7.69e-19	3.04858
CASZ1	4.74e-12	3.04308
OASL	7.21e-15	3.02661
AGPAT9	1.72e-34	2.9968
PDE2A	3.64e-12	2.99565
PDK4	1.67e-39	2.91361
OXT	0.00011544	2.86334
PLEKHA7	3.66e-25	2.82714
SRCIN1	4.93e-12	2.75787
CPT1B	4.48e-66	2.74781
IL1B	3.02e-16	2.71259
ADIPOQ-AS1	1.25e-08	2.66086
KRT14	6.42e-25	2.62018
PDZD2	1.11e-35	2.59317
GPR37	2.79e-05	2.57741
RANBP3L	3.73e-05	2.56232
GLYCTK	1.72e-202	2.5327
SGK2	2.53e-36	2.52319
PAX5	5.65e-10	2.48654
EPB41L4B	7.67e-16	2.47995
ABCG1	1.43e-11	2.4791
FYB	1.43e-05	2.46627
CKMT1B	1.79e-23	2.45885
SLC29A4	7.53e-20	2.44585
ESR2	0.00046518	2.43422
LOC286297	0.000487959	2.43078
DHRS9	8.55e-11	2.41865
SH2D3C	2.42e-23	2.41722
PCED1B	5.04e-12	2.40565
TMOD1	2.87e-08	2.38798
KCNB1	9.36e-16	2.362
GPBAR1	4.41e-17	2.36022
EFNA1	1.04e-14	2.35834
PKP2	1.11e-14	2.35531
LPL	1.48e-35	2.35362
FGR	5.51e-22	2.35275
SCGN	3.22e-10	2.33378
HERC5	2.51e-08	2.33309
HEPACAM	5.05e-06	2.3288
ADAMTS18	1.5e-05	2.31825
TSPAN15	7.96e-24	2.31377
RNF125	1.21e-13	2.24894
NCALD	6.14e-30	2.23249
DMTN	3.68e-13	2.22183
AMIGO2	1.05e-30	2.21326
FCHO1	1.17e-22	2.20507
ANO3	4.21e-13	2.20029
LBHD1	5.29e-36	2.19149
PLIN5	6.7e-25	2.17618
LRG1	8.06e-17	2.15333
RGL3	9.45e-06	2.14557
DIO2	2.59e-07	2.14406
TSPAN13	7.11e-40	2.14032
FABP4	3.69e-72	2.13805
AADAC	1.39e-36	2.12216
DTX4	1.19e-11	2.12005
MRAP	6.33e-56	2.10785
SLC27A3	7.74e-46	2.10636
MOGAT1	0.000331794	2.07737
BAI2	3.92e-15	2.0768
PLEKHG6	6.72e-08	2.05929
CHST8	0.000584798	2.05247
KCNQ3	3.19e-18	2.0508
UCP2	1.42e-12	2.03258
PLIN4	3.7e-21	2.02429
FLVCR2	1.57e-10	2.01866
ICA1	3.44e-15	1.97237
ADIPOQ	4.07e-28	1.9664
FAM47E	2.7e-13	1.96399
PEMT	1.26e-26	1.95798
CDHR1	1.07e-07	1.95738
RGCC	6.26e-15	1.953
ZBED3-AS1	9.29e-05	1.94529
LEP	1.1e-09	1.94058
SV2A	2.36e-24	1.92141
ALDH5A1	1.74e-09	1.90408
CD14	3.14e-06	1.88311
OAS1	2.01e-32	1.88306
ADRA2A	4.8e-80	1.87978
INHBB	4.51e-28	1.86087
LIPE	1.28e-61	1.84007
CKMT2	5.53e-05	1.83784
LAIR1	9.24e-15	1.83266
MYO16	5.44e-06	1.83177
ITIH5	2.13e-09	1.82746
AQP7	1.66e-07	1.82734
SEMA3G	9.09e-99	1.82407
NNAT	2.03e-21	1.82029
C14orf180	1.8e-08	1.81612
SLC4A4	0.000407036	1.79935
LOC731424	0.000694225	1.79647
PFKFB1	2.6e-07	1.79549
FGFR2	1.53e-06	1.78055
LRRC8B	4.81e-09	1.77745
NR1H3	3.65e-07	1.77666
STX11	7.15e-19	1.77244
PDK1	4.28e-28	1.77103
BBOX1	6.75e-27	1.76326
MAPK8IP2	1.63e-10	1.75539
KCNIP2	3.98e-08	1.74979
CMYA5	1.97e-05	1.74011
MYZAP	2.69e-09	1.72124
CYP4F12	1.61e-07	1.71021
ACSF2	5.19e-31	1.70195
ALDOC	5.23e-16	1.69549
GPD1	1.32e-12	1.69423
FAR2	9.33e-19	1.6914
ACACB	4.38e-15	1.68509
PDE3B	2.33e-09	1.68445
SLC19A1	9.35e-52	1.68444
KCNAB1	4.33e-05	1.67161
FHL1	1.17e-52	1.66706
F5	1.79e-11	1.66179
TNNT3	3.07e-09	1.65787
KLF11	5.29e-36	1.64795
ABCA3	1.95e-05	1.64643
SLC25A18	0.000487959	1.64361
CNTNAP3B	3.27e-08	1.63236
PRR5	6.06e-43	1.63233
TM7SF2	1.92e-09	1.62432
PLTP	6.69e-21	1.623
COL5A3	3.36e-33	1.61147
PPP1R1B	7.05e-09	1.60717
SLCO4C1	6.32e-05	1.60434
ADSSL1	0.000236787	1.59682
HP	1.07e-44	1.5943
LOC100129518	4e-11	1.5921
CCDC85A	2.31e-11	1.57558
ADH4	2.24e-11	1.55077
CA5B	1.96e-14	1.54946
GPRC5B	7.09e-09	1.54473
STBD1	3.95e-29	1.54253
C19orf12	1.46e-24	1.54201
GK	4.84e-19	1.53825
RPP25	9.11e-10	1.53362
ITGA6	1.54e-14	1.52975
RPH3AL	2.7e-06	1.52553
ACAA2	5.36e-85	1.52149
ARHGEF6	8.97e-47	1.50818
LPCAT3	6.6e-05	1.5068
MCTP2	6.64e-09	1.50316
PTK2B	1.07e-24	1.50119
ADCY5	7.71e-05	1.49762
ANKRD53	1.13e-08	1.4928
ALDH1L1	1.47e-15	1.48927
ACSL5	2.88e-10	1.48927
NAT8L	1.78e-05	1.48613
PFKFB3	1.07e-19	1.47905
BCL2	3.26e-05	1.47719
DGAT2	1.8e-05	1.47035
FGF1	1.64e-22	1.4661
PALMD	2.56e-24	1.4628
HADH	1.16e-07	1.45638
GLP2R	2.44e-12	1.4495
MKNK2	4.91e-19	1.44688
HILPDA	1.52e-46	1.44492
IRF8	6.86e-06	1.43212
CITED4	2.17e-33	1.42602
MLYCD	1.37e-35	1.42597
TRHDE	3.11e-31	1.42061
RETSAT	7.17e-05	1.41344
RDH5	1.37e-35	1.41125
PLCXD1	1.95e-13	1.40985
ZNF385A	7.87e-08	1.40622
ECH1	1.52e-26	1.39783
SOX9	1.92e-20	1.39485
DOCK11	5.07e-18	1.38858
MROH6	6.09e-06	1.38534
GRHL1	2.12e-11	1.38211
AOC2	2.59e-13	1.37828
TST	9.04e-13	1.37815
GPR146	7.4e-24	1.37647
PNPLA7	1.11e-36	1.37585
ADAMTS15	9.82e-87	1.37389
PNMA6A	0.000259986	1.36933
DHCR7	1.07e-10	1.3692
SPRY1	1.01e-09	1.36409
DDO	6.18e-05	1.36315
DMRTA1	3.27e-07	1.3567
ACADS	1.2e-31	1.35294
DHRS11	1.68e-14	1.35242
OSBPL11	4.09e-07	1.35153
ABLIM2	6.88e-08	1.3477
CSAD	1.76e-26	1.34459
VLDLR	2.34e-12	1.34196
COL27A1	1.93e-06	1.33887
NAPRT	3.6e-27	1.33072
TMEM140	2.12e-15	1.3289
HCAR3	3.39e-06	1.32553
ADIRF	0.000119632	1.31613
SYNGR2	2.73e-14	1.31374
LRRN4CL	5.59e-10	1.31369
CCRN4L	1.79e-20	1.31172
ACSM5	1.51e-11	1.31003
DIXDC1	1.56e-20	1.30592
KBTBD11	1.5e-08	1.30451
LDHD	2.76e-05	1.29516
ACSS2	1.8e-10	1.29462
SLC22A3	6.14e-30	1.28466
SYNPO	3.42e-17	1.28404
MVD	4.22e-13	1.28264
GCH1	7.15e-07	1.28083
LINC01140	6.71e-30	1.26952
GCKR	0.000120464	1.26783
ASS1	9.19e-42	1.26249
FNDC4	1.59e-27	1.25574
ME1	1.92e-05	1.25446
PDP2	1.96e-10	1.25282
METTL12	5.07e-11	1.25267
KRT7	7.68e-22	1.25143
INSIG1	2.27e-05	1.25107
CNTFR	3.94e-16	1.2461
C4orf32	2.47e-33	1.24565
SLC25A1	4.03e-11	1.24497
UBXN11	4.56e-32	1.23166
SLC29A1	2.19e-41	1.23021
HTRA3	4.75e-25	1.23017
APOL6	1.39e-16	1.22339
LOC101929723	3.29e-05	1.21704
2023-03-01	4.09e-06	1.21382
PECR	3.32e-07	1.20997
PWWP2B	8.41e-08	1.20939
CALCRL	1.79e-23	1.20326
DUSP8	0.000164959	1.2014
CEBPA	3.94e-20	1.19969
ABHD5	2.1e-49	1.19554
ZP1	3.76e-05	1.19479
SHMT1	5.12e-08	1.1935
GKAP1	0.000108314	1.18196
GAB3	0.000355404	1.17952
VWF	3.8e-06	1.17898
NSDHL	5.14e-13	1.17894
ST3GAL6	2.95e-11	1.17841
AOC3	3.62e-07	1.17673
AGPAT2	4.5e-15	1.17224
TLE1	1.37e-32	1.16743
HSDL2	1.19e-18	1.1652
MMP15	3.65e-09	1.16494
NRCAM	3.34e-07	1.15855
CIDEC	0.000253978	1.15434
GAS2L3	0.000340767	1.15293
FCRLB	3.22e-07	1.15024
ACSL1	0.000123075	1.14599
FLVCR1	1.95e-11	1.14586
GLIPR2	9.33e-15	1.14552
CPNE2	0.000138294	1.14144
NANOS1	7.1e-06	1.1396
TUBB2B	3.43e-05	1.13635
LIPG	7.42e-08	1.13332
HLA-DMA	0.000514309	1.12988
EFNB1	9.55e-11	1.12341
FAM213A	6.97e-07	1.1223
EGFLAM	7.73e-11	1.11881
CABLES1	1.24e-06	1.11823
LGALS12	1.31e-05	1.11795
ACAT2	2.02e-10	1.11506
PEX11A	1.63e-12	1.11317
CHAD	3.64e-07	1.1113
TMEM53	1.51e-16	1.10965
FZD5	3.4e-05	1.10964
LIPE-AS1	6.63e-06	1.10911
BEST1	3.32e-07	1.10808
KLHL25	5.59e-08	1.10762
ASAH1	0.000631583	1.10558
CYP26B1	3.37e-05	1.10473
L2HGDH	1.17e-13	1.10205
PNPLA2	1.5e-08	1.10086
TRHDE-AS1	1.1e-23	1.09916
HADHB	2.81e-55	1.09046
HADHA	6.8e-31	1.08917
ABHD15	8.23e-09	1.08668
ACADM	1.77e-22	1.08651
SLC2A5	5.77e-05	1.08107
SLC25A45	7.52e-15	1.07949
ACLY	6.2e-09	1.07527
CAMK1	2.44e-09	1.07275
BOK	1.69e-06	1.06604
SORT1	0.00013999	1.06529
SLC29A2	3.01e-06	1.06529
TXLNG	1.54e-08	1.06451
RAB20	1.6e-05	1.06391
RTN4RL1	0.000581272	1.06057
PRKAR2B	2.15e-05	1.05858
EMP2	2.36e-24	1.05572
ACAD8	1.95e-30	1.05349
CMTM7	1.06e-20	1.0534
UHRF1BP1	2.71e-07	1.05319
NPR1	0.000143241	1.05014
KLHDC8B	0.000382569	1.04933
LETM1	6.15e-33	1.04877
TMED5	2.28e-14	1.04805
CDO1	3.29e-16	1.0477
ACOT4	0.000219698	1.04658
WDR86	3.27e-08	1.04609
QPCT	4.4e-10	1.04367
RHOB	4.55e-10	1.04335
ACOX1	6.08e-05	1.03905
FIGN	0.000361279	1.03868
AKAP1	5.55e-18	1.03782
EBP	8.57e-14	1.03737
MFSD9	4.64e-05	1.03637
SCARB1	1.93e-06	1.03532
RAC3	9.5e-11	1.03331
IFI6	1.82e-27	1.03205
MOCS1	1.43e-18	1.03154
H19	1.92e-18	1.02648
PGM1	4.66e-18	1.02594
SPOCD1	2.99e-06	1.02576
KCNK3	1.11e-18	1.02351
ECHS1	2.53e-14	1.02248
DTX1	0.000197177	1.02099
HSBP1L1	1.49e-05	1.01885
FITM2	2.34e-06	1.01794
TMEM135	2.81e-05	1.01464
PLIN2	0.00023312	1.01181
NUDT8	1.12e-07	1.01109
MOSPD2	0.000567794	1.01084
C3orf70	2.89e-05	1.00944
PLBD1	0.000884539	1.00924
HCAR2	5.55e-12	1.00867
C9orf72	4.06e-06	1.00611
HINT2	5.16e-15	1.00265
CD36	0.000927315	1.00046
TGFBR2	1.37e-90	-1.00292
KCNK2	0.000855086	-1.01119
SNED1	0.000190685	-1.01538
EFEMP1	7.05e-22	-1.01942
EPHB3	5.29e-05	-1.02411
SORBS2	0.000118872	-1.02605
FAM225A	3.7e-16	-1.03091
GDF5	1.65e-08	-1.03564
ISLR	5.22e-05	-1.0428
SLC43A2	6.98e-09	-1.04899
KCNJ15	1.29e-15	-1.04947
FMN1	0.000167595	-1.07143
MEOX2	0.000512226	-1.09275
PAMR1	1.68e-25	-1.11507
HGF	1.6e-16	-1.11945
ARMC9	5.26e-24	-1.1218
SCUBE3	6.38e-06	-1.12484
EVI2B	3.93e-09	-1.13163
LGALS9	1.06e-06	-1.14201
RSPO3	0.000913691	-1.15328
ABCA8	2.68e-06	-1.22095
ABCA6	1.86e-15	-1.22797
GAS6-AS2	9e-05	-1.2572
CLGN	3.32e-12	-1.26545
FNDC1	1.12e-19	-1.27517
BDKRB1	6.22e-05	-1.27687
TNFAIP6	1.78e-06	-1.29629
ABCA9	2.63e-05	-1.29733
CXCL5	1.61e-06	-1.30954
MIR99AHG	3.94e-06	-1.32644
CH25H	3.24e-05	-1.33175
SFRP1	9.99e-17	-1.34959
LINC00607	0.000997109	-1.35735
HMCN1	2.16e-21	-1.36729
TGFB2	9.78e-05	-1.39167
SERPINB7	0.000243303	-1.44086
CCR1	2.88e-07	-1.4539
RFX8	5.34e-05	-1.45496
LOC101929371	0.000150882	-1.48096
RASSF9	0.000597449	-1.5276
CCDC68	3.55e-06	-1.5735
COL14A1	9.64e-26	-1.59623
SFRP2	3.4e-132	-1.5977
KYNU	2.65e-05	-1.60749
ADAMTSL3	7.43e-06	-1.73471
TRIL	2.4e-07	-1.7482
CYP19A1	5.64e-12	-1.76116
FAM20A	1.19e-09	-1.78364
CLCA2	5.8e-15	-1.81791
CXCL12	5.1e-99	-1.86372
HTR2B	6.02e-19	-1.9298
YPEL4	0.000487959	-1.94386
LINC01094	5.13e-05	-1.98265
VCAM1	1.23e-63	-2.00333
FIGF	9.21e-07	-2.01904
DCHS2	3.1e-06	-2.0588
LTF	0.000180845	-2.06495
TNFRSF19	1.06e-27	-2.11653
CHI3L1	1.6e-79	-2.55078
TDO2	3.67e-14	-2.60925
TNFSF10	4.86e-07	-3.06499
PRL	3.13e-06	-3.07058

### Sheet: Fsk_78h
ID	padj	log2FoldChange
ASPG	9.68e-52	7.27864
SLC6A3	5.59e-13	6.27251
LINC00473	8.4e-31	6.04507
DYX1C1-CCPG1	0.00383479	5.78493
UCP1	5.49e-14	5.7299
C2CD4A	1.74e-08	5.62439
CIDEA	2.48e-07	5.56555
REN	7.27e-62	5.35196
TCF24	4.34e-31	5.33325
CD96	7.09e-39	5.33204
C2CD4B	2.09e-05	5.24361
PDK4	7.23e-70	4.95294
HPD	1.61e-25	4.46269
ECEL1	3.29e-10	4.45355
ULK4P1	3.82e-13	4.36425
PTPRN	7.53e-31	4.20263
SCN4A	0.0008422	4.00697
IRF4	8.81e-23	3.88823
CLVS2	7.14e-08	3.87636
PLA2G2A	9.8e-12	3.85411
CCDC177	6.09e-13	3.81095
CHIA	1.61e-25	3.80609
PDE4D	2.5e-40	3.77138
DLK1	2.61e-10	3.7161
PM20D1	5.36e-124	3.70082
CST2	3.71e-12	3.66366
TRH	8.45e-07	3.64091
SOX6	1.52e-22	3.6068
OTOF	2.79e-21	3.59694
KLHL31	1.19e-15	3.59581
VASH2	4.52e-43	3.55377
ANGPTL4	3.54e-40	3.54743
NTRK2	0.000365076	3.52064
DIO2	1.88e-14	3.41694
HAS1	4.68e-22	3.40478
EPB41L4B	2.23e-10	3.3992
SHH	4.26e-13	3.3924
PKP2	1.32e-91	3.35923
FOXQ1	0.00330306	3.32861
TMOD1	1.24e-21	3.29515
GLYCTK	1.98e-247	3.28065
CHRDL2	4.62e-20	3.24906
BDKRB2	2.08e-115	3.24239
OGDHL	7.08e-05	3.23434
PDE4B	1.82e-16	3.21836
VMO1	3.09e-12	3.21371
EREG	2e-22	3.19987
TLL2	3.75e-12	3.19705
ADIPOQ-AS1	2.97e-25	3.16142
MGAT5B	1.48e-06	3.14124
EFNA1	5.29e-51	3.13292
MYO5C	4.08e-09	3.1303
GK	1.01e-47	3.1245
AADAC	4.25e-38	3.12049
LINC01002	0.000160823	3.10448
NPY1R	0.00664672	3.10361
ADH4	2.66e-14	3.09752
THSD7A	1.05e-12	3.06649
FRMPD1	0.00234733	3.05855
SLCO4A1	1.84e-07	3.03908
CLDN2	7.19e-06	3.02998
IGFBP5	3.03e-09	3.01482
SLC16A6	3.8e-07	2.96565
UBE2QL1	3.2e-08	2.95903
C10orf128	1.46e-12	2.94179
CXCL1	8.13e-17	2.9269
GOLGA8K	1.59e-09	2.89528
CYP2A6	0.000741277	2.88079
TNS4	2.65e-12	2.84283
CASZ1	1.28e-11	2.83369
IL1RN	3.36e-05	2.81632
CD200	6.3e-05	2.78114
DMRT2	5.07e-21	2.77495
PCSK1	5.31e-45	2.74078
STAC2	4.71e-05	2.7156
LOC102724699	9.32e-12	2.71538
BMP6	1.19e-35	2.70604
KIAA1456	1.34e-07	2.68162
BDKRB1	3.18e-75	2.68061
OASL	1.47e-15	2.67853
CA2	4.92e-10	2.67527
DNAH9	1.33e-05	2.66994
RARRES1	0.0021604	2.66593
TMEM35	1.81e-31	2.66044
CMPK2	3.97e-10	2.64614
WDR86-AS1	2.65e-08	2.637
ANKRD53	1.05e-30	2.62451
CNTNAP4	1.94e-44	2.61904
GALNT15	4e-14	2.61193
CSF2RA	0.0357354	2.59636
HSPE1-MOB4	0.0158999	2.59466
GOLGA8T	7.72e-07	2.57776
BPIFB4	4.01e-18	2.57769
SLC6A16	8.87e-10	2.57601
ST8SIA4	7.31e-09	2.55303
EGR2	1e-13	2.54425
WDR86	2.62e-149	2.53768
DIRC3	2.15e-07	2.53696
CCR7	5.27e-38	2.5217
SLCO1C1	3.6e-12	2.49837
LPPR4	1.22e-31	2.47736
LOC101926960	1.05e-27	2.47699
RAMP1	8.56e-13	2.46709
ABCC9	2.47e-22	2.4561
SFRP4	4.94e-72	2.4527
SLC36A2	2e-07	2.43791
ALDH1L1-AS2	5.02e-12	2.39685
LINC00622	4.6e-16	2.36168
ST6GALNAC3	1.31e-08	2.3593
CACNA1G	1.97e-44	2.35041
LIPE	3.58e-107	2.34357
AREG	0.00773279	2.34038
COL14A1	4.81e-58	2.33101
GOLGA8H	7.35e-40	2.32421
MGAT3	1.02e-06	2.32268
EDNRB	1.32e-88	2.31776
NDRG2	3.58e-32	2.31362
KYNU	1.09e-12	2.30414
LONRF2	0.000121035	2.30295
BBOX1	1.28e-57	2.30173
SGK2	8.26e-24	2.29632
PPARGC1A	1.85e-20	2.29371
LHCGR	7.36e-05	2.29117
ANKDD1B	0.00191156	2.27937
MSR1	5.33e-07	2.27923
LOC101929723	1.03e-30	2.27584
HES4	2.39e-10	2.27191
ISM1	1.26e-30	2.26742
PRR5L	8.98e-13	2.26482
GIPR	5.34e-11	2.26054
MEX3A	2.53e-38	2.24995
LDHD	3.81e-37	2.24657
SLC6A17	3.99e-19	2.24593
SPON1	2.82e-80	2.23948
RHBDL3	0.00015401	2.23662
IL11	5.61e-09	2.23523
CKMT2	8.21e-08	2.22971
PGBD5	9.98e-12	2.204
PLEKHA7	6.68e-18	2.18213
IL33	6.95e-14	2.17579
FNDC1	1.85e-98	2.17287
DIO3	0.00127093	2.17025
NOG	0.00212505	2.16487
PRKAG2-AS1	2.73e-08	2.16352
PRELP	5.41e-32	2.14996
STC1	1.34e-13	2.14563
KRT79	2.96e-35	2.14478
HTRA3	1.36e-78	2.13748
LAMC3	3.75e-08	2.11489
LINC00284	0.0184826	2.08003
BDNF	6.36e-43	2.07445
TUBB2B	2.58e-23	2.06129
CYP27C1	2.14e-19	2.05657
PDZD2	4.18e-36	2.05569
HSD11B1	1.29e-48	2.05459
GPC3	6.79e-20	2.04707
PAX5	4.69e-06	2.04102
CYP11A1	6.35e-11	2.03972
ZSWIM5	9.32e-12	2.03814
NR4A2	3.06e-09	2.03481
KLHL23	0.00659866	2.03137
ACSL4	4.38e-43	2.02863
SNAP25	4.6e-08	2.02678
IGLON5	0.00272655	2.02249
GAS1	1.19e-63	2.01959
PDE7B	1.94e-21	2.01813
AVPI1	6.89e-109	2.00403
NR4A1	1.47e-17	2.0005
CPA4	4.78e-28	-2.0097
S100A3	4.07e-12	-2.022
FOXL1	4.08e-12	-2.02248
PREX2	6.64e-05	-2.02413
ABCC2	3.24e-14	-2.02731
LINC00961	0.000578614	-2.04773
COL13A1	2.68e-05	-2.05147
SORBS2	6.37e-09	-2.05404
FCRLB	2e-08	-2.06066
MBOAT2	1.36e-32	-2.06584
AK5	2.68e-06	-2.07484
MLPH	4.74e-22	-2.08916
CDH13	1.37e-08	-2.09028
EVA1A	2.19e-15	-2.10087
LINC00856	3.28e-09	-2.10764
MEOX2	9.88e-09	-2.11275
CTGF	4.83e-11	-2.11528
HMGA1	1.44e-25	-2.12168
C12orf56	0.00185986	-2.12296
NAV3	1.92e-11	-2.12619
CDH4	0.000105754	-2.12851
DNAH5	1.13e-08	-2.14882
VDR	3.41e-13	-2.1495
SNCAIP	5.11e-05	-2.15061
APOC1	0.000298817	-2.16167
PRR16	8.69e-06	-2.17318
PRKG2	4.71e-08	-2.17613
MIR503HG	3.79e-09	-2.19233
RMI2	3.82e-06	-2.19895
KLHL4	0.00296129	-2.20281
PTPRB	2.34e-07	-2.2171
CHAC1	0.00129461	-2.2416
DGKI	8.38e-22	-2.24667
BAALC	1.74e-09	-2.24841
MEGF6	2.12e-49	-2.26775
TMEM200A	3.08e-59	-2.28915
P2RX7	0.00146563	-2.28922
MTSS1	4.07e-20	-2.3005
ADM2	6.5e-10	-2.30415
NEK10	1.95e-06	-2.30581
LINC00161	0.000556295	-2.30964
ARHGDIB	3.41e-05	-2.31642
ITIH1	0.000455342	-2.31858
TLR2	4.76e-09	-2.33318
CARD10	1.77e-17	-2.34028
ARHGAP22	1.38e-12	-2.34144
FAM46B	0.000353479	-2.34416
DBH-AS1	0.00365152	-2.34575
FRMD6	5.07e-20	-2.34649
MAP3K7CL	1.23e-27	-2.34857
CHI3L1	1.8e-78	-2.34906
HDAC9	1.27e-22	-2.35575
PTPN22	0.000182795	-2.3618
C3	1.87e-17	-2.36373
LOC440028	5.15e-08	-2.3706
ATP1A2	3.27e-05	-2.37904
DSP	9.49e-09	-2.38667
EEPD1	2.68e-36	-2.39758
MMP1	0.0428487	-2.41662
OLFML2A	2.04e-10	-2.41933
LTBP2	1.85e-21	-2.42261
GALNT6	1.21e-18	-2.42289
COL11A1	2.42e-38	-2.43196
ALS2CL	1.53e-06	-2.43522
TAGLN	3.75e-24	-2.4355
CD9	7.45e-73	-2.43989
IL6	1.61e-12	-2.4458
RASGRP1	2.29e-05	-2.44858
C1orf198	1.03e-44	-2.45037
MAP2	7.5e-10	-2.4507
C15orf52	7.76e-20	-2.45155
CCR10	7.62e-05	-2.45712
C8orf34	0.00162632	-2.46358
LTF	1.81e-06	-2.4671
P2RX6	3.77e-12	-2.47091
TPM1	4.66e-29	-2.48154
MSC	1.4e-11	-2.48374
PODXL	7.23e-26	-2.48928
ASPN	1.38e-07	-2.49067
SPP1	0.0029986	-2.49407
ESM1	4.91e-11	-2.49943
UACA	1.07e-28	-2.50023
ITGA11	3.52e-13	-2.50868
C10orf55	9.6e-05	-2.5196
PLXDC1	1.13e-06	-2.53353
RPLP0P2	1.19e-08	-2.5501
COL21A1	2.3e-22	-2.56347
HIF3A	4.09e-07	-2.56631
RASSF9	8.67e-08	-2.57203
CD14	2.29e-10	-2.57633
MAMDC2	8.17e-05	-2.5829
ARHGEF16	0.00690746	-2.5864
INHBE	1.78e-06	-2.61429
CDCP1	3.04e-09	-2.61772
SUSD3	2.73e-06	-2.62522
LOXL4	3.72e-87	-2.62685
FRMD5	1.78e-12	-2.63415
MRVI1	2.34e-06	-2.63533
SEMA7A	1.33e-08	-2.64733
LOC100130872	9.3e-42	-2.65229
MXRA5	3.33e-50	-2.65414
COL6A6	0.0344162	-2.66506
KCNJ12	0.0362115	-2.67815
SORCS2	9.38e-11	-2.67924
FGF5	7.93e-11	-2.68024
FRMPD3	3.33e-08	-2.70025
POU2F2	4.75e-10	-2.70935
FMN2	0.0008422	-2.71639
HMGA2	3.11e-30	-2.71913
LOC283070	1.28e-17	-2.72193
LMO7-AS1	4.25e-09	-2.72704
ZNF365	0.000118389	-2.73089
BIRC3	1.18e-11	-2.7462
ANXA3	1.64e-08	-2.75036
GPR68	9.46e-36	-2.75657
FMN1	1.32e-27	-2.81125
LINC01204	7.85e-05	-2.8124
TM4SF19	2.59e-05	-2.81517
LAMP3	4.57e-08	-2.82211
MMP28	4.9e-10	-2.83332
ATP8B1	2.51e-41	-2.84161
GREM2	4.88e-32	-2.86379
CEMIP	6.4e-05	-2.87916
WNK4	0.000163486	-2.88345
RELN	1.72e-25	-2.88357
CAP2	1.99e-09	-2.88548
SLCO4C1	4.22e-08	-2.88732
PRSS3	1e-06	-2.89422
MMP23B	0.00607334	-2.90232
CNN1	8.45e-23	-2.9024
LOC100129940	2.09e-25	-2.91797
ELFN2	1.09e-39	-2.93057
LMO7	7.62e-49	-2.93934
AQP1	4.24e-22	-2.94059
RNF128	3.11e-05	-2.94497
DCHS2	4.1e-07	-2.95076
SERPINE1	4.67e-20	-2.95216
RPSAP52	5.17e-11	-2.9561
E2F7	3.72e-11	-2.95989
HHIP	7.02e-06	-2.96659
NPAS1	7.26e-28	-2.97411
ITGA8	9.21e-18	-2.9781
RAB3B	4.58e-26	-2.9785
CLCA2	1.67e-36	-3.00263
CCR1	4.48e-22	-3.00495
PLEK2	3.14e-06	-3.01175
CST6	2.01e-10	-3.02138
DES	6.19e-10	-3.02267
VCAM1	3.23e-153	-3.06047
PRSS12	6.63e-18	-3.07793
KRTAP1-5	1.83e-06	-3.08774
RBM24	4.26e-08	-3.12228
ITGA3	0	-3.12991
TRIB3	4.24e-35	-3.13618
ANGPT2	3.39e-27	-3.1539
KIAA1755	8.6e-14	-3.18245
HTR2B	6.18e-29	-3.1905
GDF5	1.52e-43	-3.1905
SHROOM3	4.08e-15	-3.22889
TDO2	6.39e-23	-3.23005
NKD2	8.66e-09	-3.25515
MYOZ2	1.37e-05	-3.25544
GREM1	1.91e-88	-3.31021
FAM84A	6.39e-14	-3.32372
TRPA1	6.03e-15	-3.33531
ROBO4	3.75e-09	-3.33588
SERPINB7	5.92e-11	-3.34091
SAMD3	4.95e-06	-3.39182
NRG1	2.02e-11	-3.3959
TNS3	4.56e-37	-3.40209
IL32	2.64e-45	-3.40719
KRT34	0.00224517	-3.41989
MICAL2	4.03e-21	-3.42881
SCUBE3	2.07e-68	-3.43683
SCG5	4.83e-50	-3.43744
FAT3	0.0069618	-3.4725
KRT8	3.76e-17	-3.50015
MARCO	8.59e-14	-3.51949
INMT	4.8e-09	-3.53947
PSG4	0.00183288	-3.59809
MALL	1.62e-13	-3.62343
LOC100507065	3.89e-05	-3.63519
FCRLA	4.88e-12	-3.66148
DACT1	4.75e-30	-3.73105
PSG5	2.84e-05	-3.73971
KY	1.87e-10	-3.84973
IL4I1	2.57e-06	-3.92448
OXTR	1.49e-18	-3.93291
POSTN	2.92e-27	-3.95882
XIRP1	0.000630271	-3.96795
ACHE	1.6e-23	-3.97757
LOC101929371	2.04e-13	-4.00263
GRIN2A	1.39e-08	-4.03852
KRT19	1.31e-08	-4.07699
CLDN14	1.99e-07	-4.08043
ANKRD1	7.16e-17	-4.0891
ABCB5	0.0115343	-4.18115
KLHDC7B	1.68e-09	-4.18589
KCNN4	1.97e-13	-4.29093
RGS4	6.45e-114	-4.40442
SIGLEC15	2.94e-13	-4.4879
KRT18	4.5e-65	-4.56833
ARNT2	6.43e-87	-4.64807
SERPINA1	3.54e-10	-4.68386
IL34	2.76e-11	-5.09719
SLC14A1	5.47e-08	-6.46545
FABP7	1.52e-06	-7.06803

### Sheet: Rsg AND Fsk_6h
ID	MvR_log2FoldChange	MvF_log2FoldChange	MvR_padj	MvF_padj
UCP1	3.08098	8.07452	0.00263104	7.52531e-115
AREG	2.06966	5.88357	2.07e-10	3.99724e-59
PDK4	2.47232	5.66255	9.37e-45	1.05348e-62
OASL	2.71511	5.58397	1.79e-18	7.33192e-115
MGAT3	3.08909	4.75614	3.61e-31	1.05923e-42
UBE2QL1	3.0861	3.78035	0.0152344	1.46337e-05
ADRB2	2.49822	3.12407	6.21e-05	0.000116766
LHCGR	2.71174	2.77978	0.011589	0.012007
PDE2A	2.25579	2.77714	2.67e-06	3.1522e-10
LINC00284	3.25336	2.63705	0.000803289	0.00474578
FGFR2	2.60587	2.23248	0.000364737	0.000798502
SCN4A	2.77683	2.08056	0.000775283	0.026216
AATBC	2.39582	2.02404	0.000342326	0.000596289
CCL7	-2.89234	-2.32136	6.32e-05	0.00229171
TNFSF10	-2.00048	-3.07381	0.00646804	0.000189807
PLCB4	-2.12325	-3.70379	0.0101024	1.6387e-06

### Sheet: Rsg AND Fsk_78h
ID	MvF_log2FoldChange	MvR_log2FoldChange	MvF_padj	MvR_padj
UCP1	5.7299	5.93639	5.49e-14	3.84e-12
CD96	5.33204	5.15705	7.09e-39	2.5e-24
PDK4	4.95294	2.91361	7.23e-70	1.67e-39
SCN4A	4.00697	7.43009	0.0008422	9.07e-52
PM20D1	3.70082	5.01486	5.36e-124	1.13e-192
KLHL31	3.59581	4.10031	1.19e-15	4.13e-13
ANGPTL4	3.54743	3.24033	3.54e-40	8.06e-41
DIO2	3.41694	2.14406	1.88e-14	2.59e-07
EPB41L4B	3.3992	2.47995	2.23e-10	7.67e-16
PKP2	3.35923	2.35531	1.32e-91	1.11e-14
TMOD1	3.29515	2.38798	1.24e-21	2.87e-08
GLYCTK	3.28065	2.5327	1.98e-247	1.72e-202
ADIPOQ-AS1	3.16142	2.66086	2.97e-25	1.25e-08
EFNA1	3.13292	2.35834	5.29e-51	1.04e-14
GK	3.1245	1.53825	1.01e-47	4.84e-19
AADAC	3.12049	2.12216	4.25e-38	1.39e-36
ADH4	3.09752	1.55077	2.66e-14	2.24e-11
CLDN2	3.02998	3.3454	7.19e-06	5.73e-06
UBE2QL1	2.95903	3.07141	3.2e-08	6.58e-05
CASZ1	2.83369	3.04308	1.28e-11	4.74e-12
BDKRB1	2.68061	-1.27687	3.18e-75	6.22e-05
OASL	2.67853	3.02661	1.47e-15	7.21e-15
ANKRD53	2.62451	1.4928	1.05e-30	1.13e-08
WDR86	2.53768	1.04609	2.62e-149	3.27e-08
LIPE	2.34357	1.84007	3.58e-107	1.28e-61
COL14A1	2.33101	-1.59623	4.81e-58	9.64e-26
MGAT3	2.32268	4.04088	1.02e-06	2.01e-15
KYNU	2.30414	-1.60749	1.09e-12	2.65e-05
BBOX1	2.30173	1.76326	1.28e-57	6.75e-27
SGK2	2.29632	2.52319	8.26e-24	2.53e-36
LHCGR	2.29117	4.294	7.36e-05	1.23e-28
LOC101929723	2.27584	1.21704	1.03e-30	3.29e-05
GIPR	2.26054	3.04858	5.34e-11	7.69e-19
LDHD	2.24657	1.29516	3.81e-37	2.76e-05
CKMT2	2.22971	1.83784	8.21e-08	5.53e-05
PLEKHA7	2.18213	2.82714	6.68e-18	3.66e-25
FNDC1	2.17287	-1.27517	1.85e-98	1.12e-19
KRT79	2.14478	3.63561	2.96e-35	2.71e-121
HTRA3	2.13748	1.23017	1.36e-78	4.75e-25
TUBB2B	2.06129	1.13635	2.58e-23	3.43e-05
PDZD2	2.05569	2.59317	4.18e-36	1.11e-35
PAX5	2.04102	2.48654	4.69e-06	5.65e-10
RHOB	1.98861	1.04335	9.22e-35	4.55e-10
ADIPOQ	1.98803	1.9664	6.83e-37	4.07e-28
TSPAN13	1.97788	2.14032	1.15e-45	7.11e-40
PRKAR2B	1.97618	1.05858	1.28e-22	2.15e-05
RAB20	1.96874	1.06391	7.77e-18	1.6e-05
PPP1R1A	1.9687	3.22064	4.36e-12	4.71e-29
ZBED3-AS1	1.93611	1.94529	9.39e-06	9.29e-05
PALMD	1.93333	1.4628	3.62e-78	2.56e-24
AQP7P1	1.91359	3.28007	3.67e-09	3.27e-26
KCNIP2	1.88578	1.74979	4.02e-16	3.98e-08
F5	1.87854	1.66179	4.66e-08	1.79e-11
PLIN5	1.85985	2.17618	2e-110	6.7e-25
ACADS	1.85238	1.35294	7.54e-89	1.2e-31
FABP4	1.84755	2.13805	6.89e-145	3.69e-72
IL1B	1.8139	2.71259	3.73e-12	3.02e-16
ACACB	1.80721	1.68509	2.22e-35	4.38e-15
SCAMP5	1.79405	3.3995	3.59e-15	2.38e-48
KRT14	1.77294	2.62018	8.65e-30	6.42e-25
MRAP	1.72464	2.10785	5.03e-76	6.33e-56
ACAA2	1.72032	1.52149	6.55e-161	5.36e-85
TM7SF2	1.71846	1.62432	2.07e-13	1.92e-09
TGFB2	1.71635	-1.39167	6.11e-08	9.78e-05
NCALD	1.71554	2.23249	2.76e-24	6.14e-30
HERC5	1.71373	2.33309	2.12e-06	2.51e-08
NNAT	1.68952	1.82029	3.73e-22	2.03e-21
NUDT8	1.6849	1.01109	1.23e-25	1.12e-07
MYO16	1.67139	1.83177	0.000216856	5.44e-06
FIGF	1.66092	-2.01904	3.86e-07	9.21e-07
ALDH5A1	1.64642	1.90408	1.33e-13	1.74e-09
CNTNAP3B	1.64551	1.63236	8.88e-11	3.27e-08
HADHB	1.64427	1.09046	0	2.81e-55
SFRP1	1.63696	-1.34959	1.88e-143	9.99e-17
CALCRL	1.63577	1.20326	1.26e-26	1.79e-23
AKAP1	1.62435	1.03782	3.51e-43	5.55e-18
LPL	1.61519	2.35362	8.01e-35	1.48e-35
ALDH1L1	1.60019	1.48927	6.95e-30	1.47e-15
CKMT1B	1.59755	2.45885	9.56e-08	1.79e-23
HP	1.59662	1.5943	2.22e-07	1.07e-44
ADRA2A	1.5574	1.87978	9.06e-14	4.8e-80
ICA1	1.55585	1.97237	1.96e-11	3.44e-15
ECH1	1.55524	1.39783	6.67e-63	1.52e-26
HADH	1.53985	1.45638	2.52e-13	1.16e-07
PDE3B	1.46531	1.68445	8.73e-11	2.33e-09
SCGN	1.45978	2.33378	0.00047149	3.22e-10
ADSSL1	1.4548	1.59682	7.2e-10	0.000236787
MLYCD	1.45232	1.42597	1.4e-88	1.37e-35
FNDC4	1.44237	1.25574	1.63e-31	1.59e-27
ACADM	1.44014	1.08651	3.44e-68	1.77e-22
ACSL5	1.43133	1.48927	6.32e-21	2.88e-10
PEMT	1.42027	1.95798	4.75e-06	1.26e-26
DUSP8	1.41342	1.2014	4.48e-06	0.000164959
SEMA3G	1.41164	1.82407	1.44e-24	9.09e-99
DHRS11	1.4015	1.35242	1.06e-31	1.68e-14
CEBPA	1.38508	1.19969	1.51e-29	3.94e-20
L2HGDH	1.36885	1.10205	7.08e-22	1.17e-13
KCNK3	1.3558	1.02351	2.64e-17	1.11e-18
KLF11	1.34868	1.64795	4.94e-50	5.29e-36
SLC4A4	1.33682	1.79935	3.71e-05	0.000407036
HADHA	1.32705	1.08917	2.1e-82	6.8e-31
AQP7	1.3248	1.82734	5.43e-07	1.66e-07
HSDL2	1.30454	1.1652	3.86e-52	1.19e-18
PNPLA2	1.29609	1.10086	7.93e-16	1.5e-08
GRHL1	1.28987	1.38211	1.98e-13	2.12e-11
OAS1	1.28642	1.88306	1.81e-12	2.01e-32
PLEKHG6	1.28212	2.05929	0.000117061	6.72e-08
ACAD8	1.2744	1.05349	6.22e-61	1.95e-30
HCAR3	1.261	1.32553	6.32e-06	3.39e-06
TMEM140	1.25043	1.3289	9.82e-18	2.12e-15
C19orf12	1.2431	1.54201	2.2e-21	1.46e-24
HCAR2	1.2389	1.00867	1.91e-19	5.55e-12
PCK1	1.23752	3.96896	0.000721136	5.73e-23
MOCS1	1.23732	1.03154	2.32e-59	1.43e-18
STBD1	1.20989	1.54253	1.14e-40	3.95e-29
GPR146	1.20153	1.37647	1.24e-11	7.4e-24
KLHL25	1.20046	1.10762	4.25e-12	5.59e-08
DOCK11	1.19784	1.38858	3.89e-30	5.07e-18
FABP3	1.19347	3.91492	3.35e-10	3.64e-128
KCNQ3	1.1859	2.0508	1.14e-07	3.19e-18
FGFR2	1.18266	1.78055	0.000201951	1.53e-06
HILPDA	1.17293	1.44492	6.79e-54	1.52e-46
TLE1	1.16974	1.16743	9.6e-41	1.37e-32
GLP2R	1.16632	1.4495	3.02e-08	2.44e-12
GPD1	1.16617	1.69423	8.81e-08	1.32e-12
SPRY1	1.15053	1.36409	1.31e-08	1.01e-09
HLA-DMA	1.1504	1.12988	3.48e-05	0.000514309
ABHD5	1.14697	1.19554	2.82e-22	2.1e-49
PNPLA7	1.14163	1.37585	1.52e-13	1.11e-36
ADCY5	1.13272	1.49762	6.64e-05	7.71e-05
ACSF2	1.1309	1.70195	2.88e-13	5.19e-31
NAPRT	1.11587	1.33072	1.33e-42	3.6e-27
ADAMTS15	1.10019	1.37389	2.4e-33	9.82e-87
APOL6	1.09846	1.22339	1.3e-20	1.39e-16
NAT8L	1.08627	1.48613	1.85e-05	1.78e-05
2023-03-01	1.08473	1.21382	7.42e-07	4.09e-06
ECHS1	1.05526	1.02248	1.14e-34	2.53e-14
CSAD	1.05516	1.34459	3.93e-28	1.76e-26
YPEL4	1.05077	-1.94386	0.000997671	0.000487959
SLC22A3	1.04534	1.28466	1.82e-17	6.14e-30
PDK1	1.03815	1.77103	6.28e-10	4.28e-28
ACOX1	1.03586	1.03905	2.12e-06	6.08e-05
TMED5	1.00711	1.04805	4.15e-17	2.28e-14
ABCA8	1.00413	-1.22095	2.3e-07	2.68e-06
EFEMP1	-1.00888	-1.01942	2.16e-17	7.05e-22
LBHD1	-1.06139	2.19149	1.7e-07	5.29e-36
SLC43A2	-1.16399	-1.04899	1.45e-08	6.98e-09
EPHB3	-1.18847	-1.02411	2.18e-05	5.29e-05
SV2A	-1.20635	1.92141	1.7e-06	2.36e-24
GAS6-AS2	-1.20859	-1.2572	0.000134696	9e-05
EVI2B	-1.29177	-1.13163	1.5e-12	3.93e-09
KCNJ15	-1.3004	-1.04947	8.31e-06	1.29e-15
ARMC9	-1.36448	-1.1218	1.62e-54	5.26e-24
TNFRSF19	-1.37823	-2.11653	7.02e-19	1.06e-27
VWF	-1.70219	1.17898	1.16e-12	3.8e-06
ISLR	-1.75737	-1.0428	2.28e-07	5.22e-05
LINC01094	-1.82694	-1.98265	1.37e-05	5.13e-05
LINC00607	-1.87045	-1.35735	8.01e-07	0.000997109
RFX8	-1.89445	-1.45496	1.23e-10	5.34e-05
SORBS2	-2.05404	-1.02605	6.37e-09	0.000118872
FCRLB	-2.06066	1.15024	2e-08	3.22e-07
MEOX2	-2.11275	-1.09275	9.88e-09	0.000512226
ITIH1	-2.31858	3.37689	0.000455342	3.13e-12
CHI3L1	-2.34906	-2.55078	1.8e-78	1.6e-79
LTF	-2.4671	-2.06495	1.81e-06	0.000180845
RASSF9	-2.57203	-1.5276	8.67e-08	0.000597449
CD14	-2.57633	1.88311	2.29e-10	3.14e-06
FMN1	-2.81125	-1.07143	1.32e-27	0.000167595
SLCO4C1	-2.88732	1.60434	4.22e-08	6.32e-05
DCHS2	-2.95076	-2.0588	4.1e-07	3.1e-06
CLCA2	-3.00263	-1.81791	1.67e-36	5.8e-15
CCR1	-3.00495	-1.4539	4.48e-22	2.88e-07
VCAM1	-3.06047	-2.00333	3.23e-153	1.23e-63
HTR2B	-3.1905	-1.9298	6.18e-29	6.02e-19
GDF5	-3.1905	-1.03564	1.52e-43	1.65e-08
TDO2	-3.23005	-2.60925	6.39e-23	3.67e-14
SERPINB7	-3.34091	-1.44086	5.92e-11	0.000243303
SCUBE3	-3.43683	-1.12484	2.07e-68	6.38e-06
LOC101929371	-4.00263	-1.48096	2.04e-13	0.000150882
